# Pathogen lifestyle determines host genetic signature of quantitative disease resistance loci in oilseed rape (*Brassica napus*)

**DOI:** 10.1101/2023.08.02.551671

**Authors:** Catherine N. Jacott, Henk-jan Schoonbeek, Gurpinder Singh Sidhu, Burkhard Steuernagel, Rachel Kirby, Xiaorong Zheng, Andreas von Tiedermann, Violetta K. Macioszek, Andrzej K. Kononowicz, Heather Fell, Bruce D.L. Fitt, Georgia K. Mitrousia, Henrik U. Stotz, Christopher J. Ridout, Rachel Wells

## Abstract

- Crops are affected by several pathogens, but these are rarely studied in parallel to identify common and unique genetic factors controlling diseases. Broad-spectrum quantitative disease resistance (QDR) is desirable for crop breeding as it confers resistance to several pathogen species.
- Here, we use associative transcriptomics (AT) to identify candidate gene loci associated with *Brassica napus* QDR to four contrasting fungal pathogens: *Alternaria brassicicola*, *Botrytis cinerea*, *Pyrenopeziza brassicae* and *Verticillium longisporum*.
- We did not identify any loci associated with broad-spectrum QDR to fungal pathogens with contrasting lifestyles. Instead, we observed QDR dependent on the lifestyle of the pathogen—hemibiotrophic and necrotrophic pathogens had distinct QDR responses and associated loci, including some loci associated with early immunity. Furthermore, we identify a genomic deletion associated with resistance to *V. longisporum* and potentially broad-spectrum QDR.
- This is the first time AT has been used for several pathosystems simultaneously to identify host genetic loci involved in broad-spectrum QDR.
- We highlight candidate loci for broad-spectrum QDR with no antagonistic effects on susceptibility to the other pathogens studies as candidates for crop breeding.
