## Supplementary material for "Pathogen lifestyle determines host genetic signature of quantitative disease resistance loci in oilseed rape (*Brassica napus*)": Table S1

### Sheet: Sheet1
genotype_id	Alernaria_brassicicola_susceptibilty	Botrytis_cinerea_susceptibilty	Pyrenopeziza_brassicae_normalized_susceptibilty	Verticillium_longisporum_susceptibilty	ROS_chitin	ROS_elf18	ROS_flg22
a-0000118	4.32858	0.938716	4.2	1.2875	-0.120436	0.267689
a-0000515	6.42172	0.931963	4.17143	0.848608	0.123808	-0.0966112
a-0000209	8.21187	0.978359	NA	1.06203	-0.187618	0.010481
a-0000029	9.14529	0.982413	5	1.06476	0.05407	-0.0231785
a-0000035	9.23926	0.949563	4.2	1.05756	-0.437673	-0.474195
a-0000227	9.5065	0.974699	NA	0.523744	0.066179	0.114799
a-0000021	10.7227	0.980668	NA	0.968695	0.0860741	-0.1777
a-0000518	10.9662	1.01289	3.8	0.661276	-0.0836592	0.129155
a-0000101	11.7728	1.20966	5	1.11573	-0.21624	-0.145868
a-0000014	12.236	1.13024	NA	0.88701	-0.39262	-0.10454
a-0000016	12.3352	0.906242	4.6	1.14161	-0.0737037	-0.170126
a-0000080	12.501	1.29732	NA	1.05668	0.0190078	-0.0733086
a-0000037	12.5602	0.993318	4.6	1.12953	-0.415794	0.225728
a-0000034	12.9632	0.990143	2.8	1.03114	-0.140983	-0.0146994
a-0000511	13.5759	1.0537	4.4	1.34129	-0.175469	-0.160805
a-0000099	13.6726	1.08195	4.16429	0.883925	-0.22351	-0.305776
a-0000166	13.9551	0.841437	NA	1.29308	-0.269664	-0.085597
a-0000255	14.1789	1.2759	3.2	0.93904	0.571123	1.34234
a-0000053	14.9005	1.02421	3.8	1.06728	-0.479316	-0.278741
a-0000173	15.2053	1.04092	NA	0.788905	0.166586	-0.14367
a-0000114	15.3767	1.20017	NA	1.24335	-0.149199	0.0651207
a-0000165	15.469	1.16212	NA	1.02118	-0.158316	-0.31594
a-0000109	15.5353	0.808093	3.2	1.1097	-0.157332	0.053366
a-0000150	17.1679	1.07143	2.4	1.08633	-0.108351	0.378401
a-0000127	17.7461	1.24913	NA	1.43985	-0.308868	0.0476253
a-0000512	17.8291	0.974164	4.2	1.1541	-0.0889005	-0.352014
a-0000426	17.963	1.32113	3.4	1.11556	0.68506	0.707096
a-0000106	18.3919	1.22441	4.8	0.807074	-0.132935	-0.305457
a-0000270	19.0565	1.24421	3.6	0.857035	0.157364	1.0275
a-0000096	19.5141	1.29612	4.2	1.20262	-0.293525	-0.312796
a-0000002	20.0902	1.16012	NA	1.01187	-0.385925	-0.336287
a-0000505	20.1813	0.97779	4.4	1.12012	-0.33647	-0.404854
a-0000105	21.1107	1.14065	4.2	0.749448	-0.300809	-0.45798
a-0000129	21.1712	1.1273	NA	1.08458	-0.143055	-0.0989343
a-0000009	21.2606	1.06689	4.33333	1.07645	0.0362225	0.37823
a-0000093	21.2902	1.15983	4.2	0.855241	-0.612758	-0.501487
a-0000261	21.3444	0.997292	3.8	0.874728	-0.199836	0.62912
a-0000163	21.3581	1.13252	NA	1.26519	0.200004	-0.246221
a-0000260	21.4009	1.12794	3.8	0.784486	0.0557137	0.838443
a-0000044	21.5933	0.996766	5.4	0.79335	0.199945	0.557788
a-0000424	21.9629	1.30125	3.4	0.883929	0.386615	0.782694
a-0000128	22.1277	0.98087	4.8	1.19121	-0.493373	-0.186395
a-0000071	22.1688	1.06502	3.8	0.985103	-0.353262	-0.123596
a-0000185	22.1703	1.10082	4.2	1.14601	-0.60503	-0.299556
a-0000509	22.2065	1.14148	3.2	0.9682	-0.155762	-0.33624
a-0000500	22.4792	1.05256	4.6	0.867953	0.141824	0.0932134
a-0000125	22.6454	1.08404	4.6	0.975152	-0.0140027	-0.0333434
a-0000122	22.9133	1.16759	4.4	1.24398	-0.0750318	0.00859436
a-0000238	22.9775	1.0028	3.2	0.69503	0.0893646	0.593712
a-0000514	23.5888	1.2109	4.2	0.722193	-0.169961	-0.0367499
a-0000406	23.8302	0.884769	2.4	1.29265	-0.128608	-0.296868
a-0000073	24.2473	0.957505	3.6	0.997868	-0.116858	-0.0405664
a-0000204	24.524	1.27262	2.4	1.00256	-0.630441	-0.832068
a-0000269	25.0295	1.20124	5	0.575847	0.370227	0.948037
a-0000115	25.6467	1.14717	2	1.19694	-0.427205	0.0667993
a-0000039	26.3361	1.13815	NA	0.991283	-0.511177	-0.389118
a-0000061	26.7295	1.00441	4.66667	0.658303	-0.386137	0.185947
a-0000218	26.8869	1.1883	4.6	1.34577	0.221134	0.0983373
a-0000499	27.3027	0.794878	4.6	1.43349	-0.0924914	0.0428559
a-0000168	27.4339	1.23999	4.8	1.21694	-0.244407	0.188594
a-0000267	27.7436	1.20224	NA	0.892962	-0.124185	0.563157
a-0000208	27.9203	1.12842	4.2	1.00012	-0.920843	-0.323936
a-0000138	28.3378	0.820674	4	1.27631	-0.0255645	0.261679
a-0000140	28.8642	1.23181	4.8	1.15954	-0.181876	-0.394828
a-0000226	29.3266	1.27794	NA	0.660746	0.372544	0.988641
a-0000139	29.5877	0.991867	4.4	1.22537	-0.0793591	0.765093
a-0000235	29.9644	1.3425	3.6	0.614017	0.124419	0.620243
a-0000169	30.1351	1.28436	NA	1.17865	-0.355632	-0.829209
a-0000516	30.4363	1.15417	3.2	0.869499	-0.197336	-0.0522987
a-0000287	30.5132	1.05492	4.8	0.599129	-0.0650308	0.0843705
a-0000033	31.1407	1.1761	4	1.04086	-0.386846	0.339551
a-0000060	31.2509	0.950137	NA	0.960132	0.152287	0.167052
a-0000068	31.8639	0.928304	NA	0.666243	0.152435	0.200518
a-0000506	32.0555	0.776818	4.4	1.19249	0.146659	0.111233
a-0000236	33.6709	1.26937	3.4	0.607049	0.213245	0.801452
a-0000119	33.9866	1.01251	4.2	1.26995	-0.0289415	0.147925
a-0000113	34.0556	1.19234	4.8	1.32788	-0.187932	-0.000776618
a-0000015	34.7459	0.90141	NA	0.863608	-0.190515	-0.00105684
a-0000157	34.8969	0.983635	4.4	1.18909	0.0106547	0.773062
a-0000057	35.4614	1.20149	4.4	1.03518	-0.239702	-0.147138
a-0000510	35.5614	0.935628	5	1.06616	-0.165911	-0.0462085
a-0000047	35.5734	1.06447	NA	1.07425	-0.0215721	0.303031
a-0000258	35.6298	1.23795	1.4	0.904492	-0.307917	0.108037
a-0000501	35.8322	1.31851	2.6	1.23332	0.24522	0.339593
a-0000048	35.9029	1.33579	NA	1.1968	-0.454865	0.0146203
a-0000233	36.3308	1.26304	NA	0.76334	-0.254843	0.243182
a-0000211	36.6213	1.03524	3.2	0.81293	0.454173	0.805951
a-0000361	36.7938	1.05896	NA	0.814792	-0.178191	0.186473
a-0000212	37.0161	1.06765	NA	1.09302	-0.137955	0.448153
a-0000355	37.5258	1.08191	NA	0.635809	0.184948	0.527746
a-0000117	37.7405	1.03915	4.4	1.29012	-0.220707	0.0901913
a-0000280	37.9075	1.27848	4.6	0.429909	-0.131519	0.432666
a-0000502	38.5983	0.964162	5.4	0.822272	-0.155421	0.0477182
a-0000046	40.0915	1.01567	NA	1.07769	-0.377596	-0.137369
a-0000228	40.4505	1.21263	NA	0.8894	-0.240941	-0.0191427
a-0000281	40.7535	1.23487	NA	0.62938	0.242534	0.962169
a-0000498	41.2661	0.918555	5.6	1.29857	-0.130312	-0.161768
a-0000040	41.3502	1.08559	4.6	1.11066	-0.192472	0.167332
a-0000081	41.6504	1.19067	NA	1.01455	-0.197785	-0.259222
a-0000257	41.7797	1.35699	NA	0.801626	0.0167052	-0.0649757
a-0000149	41.8629	0.908031	3.4	1.02845	-0.411861	0.286884
a-0000112	42.1982	1.37034	3.2	1.06871	-0.207155	-0.0349395
a-0000126	42.2116	1.22482	NA	1.14444	-0.397921	0.110754
a-0000051	42.4658	1.13504	NA	1.15408	-0.338335	-0.416146
a-0000272	42.652	1.31014	5	0.727631	-0.135063	0.357577
a-0000070	42.7602	1.02307	NA	1.02731	-0.313999	-0.185053
a-0000313	43.1103	1.03559	4.8	0.772041	0.142702	0.546245
a-0000028	43.5064	1.16405	5.2	1.22708	-0.088607	-0.104182
a-0000052	43.7228	1.03134	NA	0.932579	0.0860096	-0.825801
a-0000124	43.9643	0.983673	NA	1.20532	-0.24174	-0.102123
a-0000108	44.6994	1.22821	3.2	0.940747	0.0579065	0.114583
a-0000180	47.2851	1.04122	NA	1.06635	-0.185133	0.43479
a-0000001	47.6439	0.934999	4.4	1.02281	-0.317805	0.0333536
a-0000203	47.7416	1.18761	3.8	0.590971	-0.368659	-0.124253
a-0000314	49.1626	1.29197	2.6	0.709857	-0.767752	-0.14582
a-0000058	49.5549	1.1774	5.2	0.965985	-0.351148	-0.239443
a-0000178	51.8197	0.933596	NA	0.859318	-0.0733484	0.0198852
a-0000160	52.6634	0.910124	3.4	1.24663	-0.25752	-0.0536757
a-0000056	53.3071	1.37321	NA	1.16546	-0.242796	-0.215834
a-0000078	53.7506	0.940282	4.6	1.19161	-0.396492	-0.332403
a-0000082	54.6803	0.876451	NA	0.680613	0.0426574	0.37362
a-0000347	54.8257	1.11843	NA	0.75106	0.0414431	0.320599
a-0000045	57.3033	1.21943	4.6	1.07174	-0.351575	-0.158478
a-0000137	57.6171	1.19092	3.6	1.26103	0.243715	0.153657
a-0000069	58.2349	1.15018	NA	0.911695	-0.544459	0.0181437
a-0000221	61.5252	1.16653	4.8	0.849009	-0.214759	0.200979
a-0000102	62.8188	1.08049	4.25	0.757257	-0.259087	0.00231541
a-0000242	64.9084	1.14758	4	1.06642	-0.229023	0.467217
a-0000229	65.1627	1.00355	NA	0.708686	0.0733823	0.714194
a-0000271	65.9838	1.36133	3.4	0.800288	-0.121866	0.319745
a-0000296	66.9536	1.20043	NA	0.812647	-0.0435896	-0.151584
a-0000076	67.0318	1.09425	3.75	1.06484	0.192063	0.184378
a-0000389	67.724	1.06321	NA	0.73735	0.320484	0.397952
a-0000213	67.8456	0.953766	5	1.16526	-0.689378	-0.222739
a-0000097	68.7281	1.13131	5	1.02574	-0.448003	-0.490217
a-0000517	70.9931	1.15469	4.6	1.15258	0.305948	0.166473
a-0000020	72.6115	1.14604	NA	1.03313	-0.852582	-0.364161
a-0000265	74.4222	1.18216	3.8	0.724621	0.206571	0.430669
a-0000248	77.8595	1.19951	4	0.605502	-0.201616	-0.0181322
a-0000098	78.3885	1.14076	5.6	0.951169	-0.254761	-0.121693
a-0000005	78.9627	1.14195	NA	1.08403	-0.389504	-0.616266
a-0000107	80.0372	1.24372	2.8	0.740808	-0.252734	-0.222548
a-0000256	81.1264	1.26127	4	0.843667	-0.616646	0.102402
a-0000224	81.6578	1.10112	NA	0.830566	0.377994	0.803078
a-0000508	82.866	1.25393	3.6	0.875155	0.115817	0.141646
a-0000291	84.1644	1.09751	3.2	0.62504	-0.523656	0.339684
a-0000311	91.5518	1.19707	4.8	0.554171	0.0980436	-0.011058
a-0000237	93.6557	1.07572	3.2	1.00933	0.178405	0.518904
a-0000382	102.185	1.25079	NA	0.609986	0.106735	-0.262348
a-0000349	112.974	1.09919	NA	0.78573	-0.113421	0.0661213
a-0000266	120.76	1.18479	NA	0.866074	-0.695328	-0.414466
a-0000239	135.499	1.29742	3.6	0.64166	0.0267089	-0.0406878
a-0000254	142.627	1.16411	4.4	0.603249	0.258722	-0.00442655
a-0000387	154.976	1.07239	NA	0.729487	-0.211645	0.315997
a-0000191	NA	0.84407	3.2	0.648067	0.103581	-0.256639
a-0000164	NA	0.868309	NA	1.01896	-0.459852	-0.31244
a-0000090	NA	0.968526	4.6	0.845423	0.0531769	0.365893
a-0000391	NA	0.97249	5.6	0.930002	-0.504277	-0.0553825
a-0000089	NA	0.99854	4.2	0.980332	-0.193858	-0.103155
a-0000055	NA	1.04099	5	1.04533	-0.187891	0.0574745
a-0000206	NA	1.04105	5	1.0119	-0.0135662	0.071745
a-0000072	NA	1.07272	4.6	0.737108	-0.106986	-0.174084
a-0000232	NA	1.08659	NA	1.13727	0.315569	0.822582
a-0000170	NA	1.09116	NA	0.849646	-0.4089	0.109221
a-0000398	NA	1.09927	5.6	0.991861	-0.253629	-0.261935
a-0000402	NA	1.10791	3.6	1.03414	0.130595	-0.0596188
a-0000133	NA	1.1247	4	1.10871	-0.0245833	-0.557382
a-0000011	NA	1.13171	NA	1.40671	0.0165575	0.319277
a-0000403	NA	1.13391	4.8	0.913597	0.381803	0.438265
a-0000091	NA	1.14941	3.2	1.11154	-0.756237	-0.504434
a-0000143	NA	1.16316	3.8	0.781875	0.111094	0.149412
a-0000193	NA	1.17439	2	NA	-0.489542	0.0878067
a-0000172	NA	1.17457	3.8	0.817665	-0.100597	-0.554625
a-0000199	NA	1.18324	NA	0.954493	-0.288549	-0.114703
a-0000268	NA	1.18435	2	NA	-0.36349	0.591337
a-0000188	NA	1.1863	4.2	0.846462	-1.25877	-0.333767
a-0000007	NA	1.18779	3.2	0.962155	-0.00531797	0.0194818
a-0000279	NA	1.19297	NA	0.54647	-0.520861	-0.276473
a-0000497	NA	1.21755	4.8	1.25724	-0.0422749	0.330555
a-0000024	NA	1.2295	3.8	1.16681	0.285065	0.0739604
a-0000121	NA	1.24216	4.8	0.700405	-0.344485	-0.367634
a-0000217	NA	1.2495	3.6	0.726646	-0.176976	0.288239
a-0000162	NA	1.25238	NA	1.05832	-0.439003	-0.154929
a-0000405	NA	1.25848	5.2	0.973757	-0.397183	-0.0439146
a-0000110	NA	1.26289	NA	0.538305	-0.553475	-0.116805
a-0000222	NA	1.27704	NA	NA	-0.333114	0.286035
a-0000409	NA	1.29819	3.4	1.42757	0.073422	0.298659
a-0000253	NA	1.30049	3.6	0.763329	0.143954	0.309719
a-0000079	NA	1.3107	4.2	0.649038	-0.255518	-0.38587
a-0000399	NA	1.32594	2.2	0.956879	0.292449	0.473831
a-0000414	NA	1.38801	2.4	1.33411	0.560436	0.294643
a-0000186	NA	1.41273	NA	0.939558	-1.04581	-0.516674
a-0000179	NA	NA	NA	0.679757	NA	NA
a-0000123	NA	NA	NA	0.718964	NA	NA
a-0000337	NA	NA	NA	0.724023	NA	NA
a-0000176	NA	NA	NA	0.727035	NA	NA
a-0000234	NA	NA	NA	0.997229	NA	NA
a-0000030	NA	NA	NA	1.12092	NA	NA
