## Supplementary material for "Pathogen lifestyle determines host genetic signature of quantitative disease resistance loci in oilseed rape (*Brassica napus*)": Table S5

### Sheet: analysis
Description_List_1	Description_List_2	Number of GEMs_List_1	Number_of_GEMs_List_2	Number_of_overlapping_GEMs	Respresentation factor	p-value
Fig S1c
QDR_Alternaria_brassicicola	chitin-induced_ROS	2129	184	7	1	0.442
QDR_Botrytis_cinerea	chitin-induced_ROS	370	184	2	1.6	0.361
QDR_Pyrenopezia_brassicae	chitin-induced_ROS	659	184	10	4.4	9.98e-05
QDR_Verticillium_longisporum	chitin-induced_ROS	3222	184	23	2.1	0.0006751
Fig 3b
Resistance_Alternaria_brassicicola	Resistance_Botrytis_cinerea	627	259	73	24.2	5.323e-79
Susceptibility_Alternaria_brassicicola	Susceptibility_Botrytis_cinerea	1502	111	56	18.1	1.359e-56
Resistance_Pyrenopezia_brassicae	Resistance_Verticillium_longisporum	517	1862	89	5	3.67e-36
Susceptibility_Pyrenopezia_brassicae	Susceptibility_Verticillium_longisporum	142	1360	42	11.7	7.113e-33
Fig 3c
Resistance_Alternaria_brassicicola	Susceptibility_Pyrenopezia_brassicae	627	142	19	11.5	6.571e-15
Resistance_Alternaria_brassicicola	Susceptibility_Verticillium_longisporum	627	1360	331	20.9	0
Resistance_Botrytis_cinerea	Susceptibility_Pyrenopezia_brassicae	259	142	22	32.2	8.476e-27
Resistance_Botrytis_cinerea	Susceptibility_Verticillium_longisporum	259	1360	142	21.7	6.836e-156
Resistance_Pyrenopezia_brassicae	Susceptibility_Alternaria_brassicicola	517	1502	54	3.7	1.452e-16
Resistance_Pyrenopezia_brassicae	Susceptibility_Botrytis_cinerea	517	111	15	14.1	2.571e-13
Resistance_Verticillium_longisporum	Susceptibility_Alternaria_brassicicola	1862	1502	769	14.8	0
Resistance_Verticillium_longisporum	Susceptibility_Botrytis_cinerea	1862	111	78	20.3	1.226e-87
Fig 3d
Resistance_necrotrophs	Susceptibilty_hemibiotrophs	73	42	9	158.2	3.962e-18
Susceptibilty_necrotrophs	Resistance_hemibiotrophs	56	89	12	129.7	9.963e-23

### Sheet: notes
Representation factor
The representation factor is the number of overlapping genes divided by the expected number of overlaping genes drawn from two independent groups.
A representation factor > 1 indicates more overlap than expected of two independent groups, a representation factor < 1 indicates less overlap than expected, and a representation factor of 1 indicates that the two groups by the number of genes expected for independent groups of genes.
Total number of GEMs = 53884
